# Screening Envelope Genes Across Primate Genomes Reveals Evolution and Diversity Patterns of Endogenous Retroviruses

**DOI:** 10.1101/2024.10.28.620668

**Authors:** Saili Chabukswar, Nicole Grandi, Elena Soddu, Liang-Tzung Lin, Enzo Tramontano

## Abstract

Endogenous Retroviruses (ERVs) are integrated into the host DNA as result of ancient germ line infections, majorly by now extinct exogenous retroviruses. Accordingly, vertebrates’ genomes contain thousands of ERV copies, providing “fossil” records for the ancestral retroviral diversity and its evolution within the host. Like exogenous retroviruses, ERV proviral sequence consists of *gag, pro-pol*, and *env* genes flanked by long terminal repeats (LTRs). In particular, the characterization of *env* gene changes over time allows both to understand ERVs evolutionary trajectory and to infer their potential role in host physiology, including their pathological involvement. Despite their potential impact on the host, a detailed characterization has been performed for few domesticated *env* genes, while a comprehensive survey of their abundance and diversity among primates’ genomes is still lacking. The study primarily focused on ERVs’ *env* that are known to be present in hominoid species, given their well-characterized nature and availability in public databases. Hence using these *env* sequences, we reconstructed 32 Env sequences representing the prototypes of these ancestral proteins in Class I, Class II, and Class III HERVs. These reconstructed Envs were then used for similarity search, phylogenetic analysis, and examination of recombination events occurred within primates’ genomes that were applied to 55 primate species across the *Catarrhini* and *Platyrrhini* parvorders. Through such comprehensive pipeline, we reconstituted a phylogenetic distribution of ERV based specifically on the *env* genes, showing that the ERVs have been prevalent and widely distributed across the primate lineage. We observed for the first time the presence of the HML (human mouse mammary tumor virus-like) group in the *Platyrrhini* parvorder, indicating initiation of spread of HML supergroup before the split between New World Monkeys (NWM) and Old World Monkeys (OWM) i.e. even before 40 mya. Importantly, we confirmed interclass and intra-class *env* recombination events confirming the phenomenon of “*env* snatching” among primates’ ERVs. As a result, we demonstrate that tracing the diversity patterns of ERVs’ *env* provides relevant insights into the retroviral evolutionary history of ERVs in *Catarrhini* and *Platyrrhini* parvorders. Overall, our findings reveal that *env* recombination contributes to the diversification of ERVs, thereby broadening our comprehension of retroviral and primate evolution.
