## Supplementary File 6 for "Screening Envelope Genes Across Primate Genomes Reveals Evolution and Diversity Patterns of Endogenous Retroviruses"

### Sheet: Sheet1
	Recombinant	HUMAN	CHIMP	BONOBO	GORILLA	ORANGUTAN	GIBBON	GREEN MONKEY	CRAB EATING MONKEY	RHESUS	BABOON	PROBOSCIS MONKEY	GOLDEN SNUB-NOSED MONKEY		(-) represents the absence of the recombination in the genome
ClassI (Gammaretroviruses)	ERVH-ERVE-MER11C	chr8:8168723-8183856(+)	chr3:128232098-128246195(-)	chr11:1293539-1308666(+)	chrX:87151291-87160120(+)	-	-	-	-	-	-	-	-
		chr8:12481807-12496943(-)	chr8:11930185-11945314(+)	chr8:126273-141819(-)	chr12:7563055-7578101(-)
		chr3:130137641-130152690(-)	chr8:11272828-11288371(-)	chr8:11411796-11427272(+)	chr8:7056421-7072027(+)
		chr11:71737575-71752695(+)	chr11:3386396-3401568(+)	chr7:7713760-7725324(-)	chr4:4504439-4518494(-)
		chr12:8279023-8294090(-)	chr8:7102161-7117368(+)		chr7:7585823-7605778(-)
		chr11:67841906-67856961(-)	chr7:7148096-7159660(-)
		chr7:6948201-6962263(-)
		chr4:9094400-9108459(+)
	ERV15-LTR12/MER11A	chr7:50062866-50071075(-)	chr7:50350016-50358226(-)	chr7:50705034-50713244(-)	chr7:50672884-50681081(-)	chr7:23445053-23453270(+)	chr11:104372526-104377388(+)	chr15:9779747-9784983(-)	chr2:84149045-84154720(+)	chr2:84794323-84799977(+)	chr2:106423519-106429245(-)	chr2:102124663-102131003(-)	KN297977v1:229-5479(-)
								chrY:5040808-5051198(+)	chr19:21282061-21291934(-)	chrY:9520373-9530631(+)
	PRIMA41-LTR5/LTR18	chr17:43352269-43360454(-)	chr17:8385657-8395324(-)	chr17:14033850-14043511(+)	chr5:38590103-38598795(+)	chr17:50895648-50906716(-)	-	chr16:63048912-63056487(+)	-	-	-	-	-
ClassII (Betaretroviruses)	HML10-LTR13(HML4)	chr6:27187521-27196279(+)	chr6:26759700-26768474(+)	chr6:27020524-27029293(+)	chr6:27187730-27196487(+)	chr6:27028508-27037238(+)	chr1a:72438487-72447474(+)	chr17:45318291-45327416(-)	chr4:143640000-143648745(-)	chr4:143021431-143030201(-)	chr4:26949801-26958632(+)	chr4:26002550-26009740(+)	KN294443v1:159374-168299(+)
	HML2-LTR13	chr9:136780314-136789776(-)	chr9:108995276-109004675(-)	chr9:107838613-107848003(-)	chr9:106691690-106701162(-)	chr9:110746637-110756370(-)	chr8:115952581-115961337(-)	chr12:1398062-1407847(-)	chr15:1516229-1522954(+)	-	-	-	KN297008v1:1428816-1440635(+)
	HML2-MER11A/MER11B	-		-	-	-	chr10:73510510-73519941(+)	chr8:42696199-42706857(+)	chr18:32174586-32182259(+)	chr3:57697480-57707105(+)	chr2:145806033-145813886(+)	chr11:75873497-75877735(-)	KN297659v1:1510553-1520325(-)
							chr2:10195028-10204746(+)	chr20:12684073-12693349(+)	chr8:76370582-76378216(+)	chr9:536760-546662(+)	chr1:131981054-131991429(-)	chr8:72537803-72542181(+)	KN294451v1:1092578-1103793(+)
							chr17:23411571-23421240(-)	chr20:2434127-2451181(-)	chr12:95783035-95789182(-)	chr16:60303645-60313226(-)	chr1:118217191-118226756(-)	chr8:137347485-137351225(-)	KN298305v1:572196-581674(+)
							chr17:49450161-49460001(+)	chr11:64913962-64922534(-)	chr11:68340134-68348692(-)	chr19:42111581-42119290(-)	chr19:45539455-45548941(-)	chr8:136768642-136770669(+)	KN294351v1:223309-233219(-)
							chr2:6974898-6984355(-)	chr7:35719800-35729747(+)	chr19:53143959-53153264(-)	chr3:118629381-118637089(-)	chr5:76531518-76541066(+)	chr19:53770624-53773396(-)	KN298745v1:1137407-1148103(-)
							chr1a:40704276-40713087(-)	chr13:46339547-46346865(-)	chr14:9018577-9024002(-)	chr7:169513234-169520933(+)	chr11:65072095-65083279(-)	chr13:69001448-69003034(+)	KN298376v1:191790-200250(-)
							chr3:145603269-145614767(-)	chr4:40920915-40926372(-)	chr12:44963677-44969081(+)	chr8:144696785-144707046(+)	chr1:118559620-11(+)8568569		KN299223v1:256285-264075(+)
							chr9:13297949-13304352(-)	chrX:76039404-76043798(+)	chr1:115284037-115290268(-)	chr7:125627095-125634758(+)	chr3:171017931-171024322(+)		KN297595v1:21408-30193(-)
							chr2:118249948-118252074(-)	chr7:31258155-31263267(+)	chr7:117398788-117404243(-)	chrX:1160036-1167682(+)	chr20:26722740-26731548(-)		KN298376v1:485254-495430(+)
							chr17:38662572-38675606(+)	chr8:139256424-139263497(-)	chr19:19040096-19045103(+)	chr20:2853942-2861580(-)	chr2:39224681-39233278(-)		KN299114v1:36269-43241(-)
								chr24:28610475-28615916(-)	chr7:639273-644207(+)	chr8:108561428-108569079(-)	chr6:41955556-41960271(-)		KN299389v1:3566113-3573588(+)
								chr11:80988725-80993214(-)	chr16:21569483-21574708(+)	chr7:164761528-164769188(-)	chr8:140309878-140316882(-)		KN300000v1:786535-797049(-)
								chr22:61300924-61305821(+)	chr8:76370582-76378216(+)	chr1:179656575-179664222(-)	chr7:108521267-108526587(-)		KN299503v1:594991-601817(-)
								chr25:45934560-45939471(-)	chr2:152660717-152669287(+)	chr9:41587351-41595029(-)	chr11:81388447-81393188(-)		KN299709v1:524758-529181(+)
								chrX:40236822-40239930(+)	chr8:146068757-146077502(+)	chr4:109174159-109181465(+)	chr1:177698567-177703886(-)		KN300120v1:454102-457863(+)
								chr15:55808152-55810368(+)	chr14:9172257-9176093(+)	chr1:103189422-103201122(+)	chr5:175404012-175406295(-)		KN296404v1:2227047-2231721(+)
								chr14:43812025-43812980(+)	chr1:104235689-104247305(+)	chr13:17763395-17770514(-)	chr4:152631876-152633345(+)		KN298452v1:36628-39606(-)
									chr6:42703129-42707834(-)	chr14:360110-367799(+)	chr6:125105430-125108547(+)		KN299797v1:84568-89879(+)
									chr6:181348706-181355350(+)	chr15:44821048-44828684(+)			KN298129v1:926189-929461(-)
									chr8:146740335-146746392(-)	chr4:119635325-119642967(-)			KN298958v1:1916740-1918597(-)
									chr18:49568116-49572651(+)	chr14:335347-342983(-)			KN295980v1:1088844-1093027(+)
									chr5:51561573-51566608(-)	chr16:7266373-7274001(-)			KN297716v1:142410-146955(-)
									chr8:67109444-67114678(+)	chrY:4397664-4404946(-)			KN298167v1:45048-46286(-)
									chr7:115714952-115720249(-)	chrX:149369113-149376761(+)
									chr6:68320544-68322846(-)	chr5:185615250-185621927(-)
									chr6:179717361-179719804(-)	chr11:92407722-92413793(+)
									chr10:10507954-10510646(+)	chr3:176305314-176310766(+)
									chr1:41381045-41386333(+)	chr1:43460676-43466128(+)
									chr13:34794889-34797258(-)	chr9:72154148-72159595(+)
									chr1:215235908-215237710(+)	chr7:366434-371782(+)
									chr13:101324040-101325171(+)	chr20:1807058-1812468(-)
									chr18:32174586-32182259(+)	chr5:146519353-146524758(-)
									chr14:9018577-9024002(-)	chr7:39176889-39182295(-)
										chr16:64092716-64098099(-)
										chrX:71179852-71185265(+)
										chrX:23617360-23622766(-)
										chr17:1396546-1401942(-)
										chr10:39089160-39094550(+)
										chr12:93614933-93621439(-)
										chr2:55496315-55501706(-)
										chr9:58278178-58283567(-)
										chr1:95362650-95367690(+)
										chrX:80810499-80815896(+)
										chr3:48283515-48288918(+)
										chr3:39813206-39818590(+)
										chr16:47423958-47429358(-)
										chr19:18145533-18150932(+)
										chr4:99646060-99651408(+)
										chr12:43295881-43301280(+)
										chr4:60766398-60771274(+)
										chr3:47611075-47616448(+)
										chr11:68823164-68831720(-)
										chr14:118513489-118517561(+)
										chr1:223049853-223055247(-)
										chr5:487324-499009(+)
										chr1:112693297-112699956(-)
										chr10:12226353-12231726(-)
										chr2:156742531-156751097(+)
										chr6:42073171-42077892(-)
										chr8:145352704-145359768(-)
										chr16:22671660-22676883(-)
										chrX:116856870-116862256(+)
										chr14:9169783-9175171(-)
										chr4:66099035-66104408(-)
										chr13:66145098-66150415(+)
										chr11:6478715-6484103(-)
										chr6:71621469-71626833(-)
										chr11:85209125-85213546(-)
										chr1:40686996-40692008(+)
										chr5:178535818-178538484(-)
										chr1:86244446-86248084(-)
										chr8:66525810-66528534(+)
										chr5:50825197-50830237(-)
										chr13:17763395-17770768(-)
										chr8:145352704-145359768(-)
ClassIII (Spumaretroviruses)	ERVL-MER11C	-	-	-	-	-	-	chr17:21404903-21412406(-)	chr4:119576065-119583560(-)	chr4:118449044-118456545(-)	chr4:50376047-50383501(+)	chr4:48473207-48480699(+)	KN294251v1:3534006-3541601(-)
	ERVL-LTR13	chr3:46834473-46837458(-)	chr3:47060804-47062411(-)	chr3:46728327-46729930(-)	chr3:46856374-46859355(-)	chr3:95070756-95073602(+)	-	chr22:8243341-8246262(-)	chr2:101841429-101844378(-)	chr2:102830400-102833349(+)	chr2:88941475-88944419(+)	chr2:85455504-85458452(+)	KN297259v1:1497978-1500930(+)
